# An unclean slate, discrepancies between food input and recovered protein signal from experimental foodcrusts

**DOI:** 10.1101/2025.02.03.636240

**Authors:** Joannes Adrianus Antonius Dekker, Richard Hagan, Matthew Collins, Jessica Hendy

## Abstract

Organic residues are a rich source of biomolecular information on ancient diets. In particular, foodcrusts, charred residues on ceramics, are commonly analysed for their lipid content and to a lesser extent protein in order to identify foods, culinary practices and material culture use in past populations. However, the composition of foodcrusts and the factors behind their formation are not well understood. Here we analyse proteomic data (available via ProteomeXchange with identifier PXD059930) from foodcrusts made using a series of mixtures of protein- (salmon flesh), lipid- (beef fat) and carbohydrate-rich (beetroot) foods to investigate the relationship between the biomolecular composition of the input and the recovered signal using conventional methods applied to archaeological material. Additionally, using 3D modelling we quantify the volume of foodcrust generated by different ingredient combinations The results highlight biases in the data obtained in the analyses of organic residues both in terms of identified resources reflecting the cooked foodstuffs, e.g. an overrepresentation of fish proteins, as well as with regards to the abundance of foodcrust, for example mixtures of only salmon and beef fat resulted in relatively small amounts of foodcrust, and suggest caution in interpreting the composition of residues formed from complex mixtures of foodstuffs.
