## Supplemental Information 1 for "An unclean slate, discrepancies between food input and recovered protein signal from experimental foodcrusts"

### Sheet: Ingredient composition
Food	Water (g/100g)	Protein (g/100g)	Fat (g/100g)	Carbohydrates (g/100g)	Starch (g/100g)	Source
Beetroot	87.1	1.7	0.1	7.6	0.6	IFR, The nutritional composition of retail vegetables in the UK, 1984-1987
Salmon, wild, flesh only, raw	67.5	22.1	10.1	0	0	Direct Laboratories, Nutrient analysis catch up project, 2003
Beef, fat, average, raw	35	18.9	53.6	0	0	Reviewed 2013. LGC, Nutrient analysis of carcase beef, 1992-1993. Iron from LGC, The determination of different forms of Iron in foodstuffs, 1997

### Sheet: Mixture compositions
Experiment number	% Salmon	% Beef fat	% Beetroot	Protein (total)	Fat (total)	Carbohydrates (total)
1	0	0	100	1.7	0.1	7.6
2	20	0	80	5.78	2.1	6.08
3	40	0	60	9.86	4.1	4.56
4	60	0	40	13.94	6.1	3.04
5	80	0	20	18.02	8.1	1.52
6	100	0	0	22.1	10.1	0
7	0	20	80	5.14	10.8	6.08
8	20	20	60	9.22	12.8	4.56
9	40	20	40	13.3	13.3	3.04
10	60	20	20	17.38	16.8	1.52
11	80	20	0	21.46	18.8	0
12	0	40	60	8.58	21.5	4.56
13	20	40	40	12.66	23.5	3.04
14	40	40	20	16.74	25.5	1.52
15	60	40	0	20.82	27.5	0
16	0	60	40	12.02	32.2	3.04
17	20	60	20	16.1	34.2	1.52
18	40	60	0	20.18	36.2	0
19	0	80	20	15.46	42.9	1.52
20	20	80	0	19.54	44.9	0
21	0	100	0	18.9	53.6	0
