## Supplemental Information 5 for "An unclean slate, discrepancies between food input and recovered protein signal from experimental foodcrusts"

### Sheet: Persisting proteins
Protein Accession	Protein Full Name	Organism	1	5	9	PE
B5DG55	Alpha-1,4 glucan phosphorylase	Salmo salar	16	10	11	4
A0A0J8E469	rRNA N-glycosylase	Beta vulgaris subsp. vulgaris	12	2	8	2
B5DFU7	AMP deaminase	Salmo salar	10	6	7	2
A0A1S3PV75	Glucose-6-phosphate isomerase	Salmo salar	12	8	10	1
A0A1S3MVJ3	ATP synthase subunit beta	Salmo salar	14	5	7	1
Q7ZZN0	Myosin regulatory light chain 2	Salmo salar	15	4	7	1
B5X4K4	L-lactate dehydrogenase	Salmo salar	14	8	6	1
A0A1S3KNQ3	2-iminobutanoate/2-iminopropanoate deaminase	Salmo salar	5	5	6	1
B5DFX8	Phosphoglycerate kinase	Salmo salar	6	3	4	1
B5DGZ1	ADP/ATP translocase	Salmo salar	10	2	4	1
A0A0J8B2U8	Uncharacterized protein	Beta vulgaris subsp. vulgaris	9	1	3	1
A0A803LHN7	Alcohol dehydrogenase	Chenopodium quinoa	7	1	3	1
B5DGS2	Isocitrate dehydrogenase [NADP]	Salmo salar	12	0	3	1
B5XDB2	D-dopachrome decarboxylase	Salmo salar	7	2	2	1
B5X142	Aspartate aminotransferase	Salmo salar	11	0	2	1
A0A1S3QIK3	myosin heavy chain, fast skeletal muscle-like	Salmo salar	5	2	0	1
A0A1S3Q7E3	collagen alpha-1(I) chain-like	Salmo salar	10	10	11	0
A0A1S3SM10	collagen alpha-1(I) chain-like	Salmo salar	11	9	11	0
B5XBH3	Apolipoprotein A-I	Salmo salar	2	9	11	0
B5DGH1	Enigma LIM domain protein-like	Salmo salar	13	7	9	0
O93376	fast myotomal muscle troponin-T	Salmo salar	15	9	8	0
A0A0A0MPA0	Serpin domain-containing protein	Bos taurus	2	5	8	0
A0A1S3NQ06	apolipoprotein A-I isoform X1	Salmo salar	6	3	8	0
Q6R758	Muscle fatty acid binding protein	Salmo salar	12	8	7	0
P48616	Vimentin	Bos taurus	10	6	7	0
Q3T149	Heat shock protein beta-1	Bos taurus	10	7	6	0
C0H894	Superoxide dismutase	Salmo salar	7	6	6	0
Q5EA61	Creatine kinase B-type	Bos taurus	12	4	6	0
P34955	Alpha-1-antiproteinase	Bos taurus	9	4	6	0
A0A1S3LUE4	muscle-related coiled-coil protein-like	Salmo salar	1	8	5	0
B5DGE0	Adenosylhomocysteinase	Salmo salar	13	3	5	0
B5X0S9	aldehyde dehydrogenase (NAD(+))	Salmo salar	13	3	5	0
A0A1S3SAE4	alpha-1-antitrypsin homolog	Salmo salar	10	3	5	0
B5X3K2	Glyceraldehyde-3-phosphate dehydrogenase	Salmo salar	13	2	5	0
B5DGL9	fructose-bisphosphatase	Salmo salar	12	2	5	0
C0H9I1	Fructose-bisphosphate aldolase	Salmo salar	9	1	5	0
A0A1S3KK24	histidine-rich glycoprotein-like	Salmo salar	8	1	5	0
Q08E14	Collagen type III alpha 1 chain	Bos taurus	6	1	5	0
A0A1S2X522	phosphopyruvate hydratase	Salmo salar	15	6	4	0
P02192	Myoglobin	Bos taurus	6	5	4	0
Q05443	Lumican	Bos taurus	8	4	4	0
A0A1S3Q8Z2	Carbonic anhydrase	Salmo salar	14	3	4	0
B5X5M2	Fatty acid-binding protein, heart	Salmo salar	14	3	4	0
Q3ZLR1	Superoxide dismutase [Cu-Zn]	Salmo salar	12	3	4	0
A0A1S3PX04	Protein disulfide-isomerase	Salmo salar	14	2	4	0
A0A1S3N9H0	alpha-actinin-3-like	Salmo salar	14	1	4	0
B5DFZ9	Lactoylglutathione lyase	Salmo salar	10	1	4	0
B5XC78	Fatty acid-binding protein, intestinal	Salmo salar	14	3	3	0
A0A1S3LCK1	ATP-dependent 6-phosphofructokinase	Salmo salar	13	3	3	0
P02070	Hemoglobin subunit beta	Bos taurus	9	3	3	0
A0A3Q1LL35	Uncharacterized protein	Bos taurus	0	3	3	0
O13095	Troponin-I isoform 3	Salmo salar	14	1	3	0
B5X3F7	Thymidine phosphorylase	Salmo salar	11	1	3	0
B5DGS3	Isocitrate dehydrogenase [NADP]	Salmo salar	10	1	3	0
A0A1S3MVQ2	Hemopexin	Salmo salar	9	1	3	0
A0A1S3KKP9	phosphoglucomutase (alpha-D-glucose-1,6-bisphosphate-dependent)	Salmo salar	12	0	3	0
B5X2H6	4-trimethylaminobutyraldehyde dehydrogenase	Salmo salar	8	0	3	0
A0A0A0MP92	Endopin 2	Bos taurus	6	0	3	0
A0A1S2X3Z6	Fructose-bisphosphate aldolase	Salmo salar	0	0	3	0
B5XDA8	40S ribosomal protein S19	Salmo salar	0	0	3	0
P02453	Collagen alpha-1(I) chain	Bos taurus	6	7	2	0
E1BB91	Collagen type VI alpha 3 chain	Bos taurus	8	4	2	0
F1MER7	Heparan sulfate proteoglycan 2	Bos taurus	6	4	2	0
F6R4N7	Superoxide dismutase [Cu-Zn]	Bos taurus	7	3	2	0
B5DGG2	Phosphatidylethanolamine binding protein	Salmo salar	11	2	2	0
Q7SIH1	Alpha-2-macroglobulin	Bos taurus	7	2	2	0
A0A1S3R078	alpha-2-HS-glycoprotein-like	Salmo salar	5	2	2	0
P84408	Histone H1 (Fragment)	Salmo salar	3	2	2	0
A0A1S3QRR9	M-protein, striated muscle-like	Salmo salar	13	1	2	0
P48644	Aldehyde dehydrogenase 1A1	Bos taurus	8	1	2	0
A0A0J8BDJ4	UTP--glucose-1-phosphate uridylyltransferase	Beta vulgaris subsp. vulgaris	6	1	2	0
B5DG02	60S ribosomal protein L9	Salmo salar	2	1	2	0
A0A1S3QW80	mannose-specific lectin-like	Salmo salar	0	1	2	0
A0A1S3MQ74	Nucleolin	Salmo salar	8	0	2	0
A0A1S3PQV6	Hemopexin	Salmo salar	6	0	2	0
A0A1S3RKS1	acetyl-CoA acetyltransferase, mitochondrial	Salmo salar	5	0	2	0
P15497	Apolipoprotein A-I	Bos taurus	5	0	2	0
A0A0J8BW28	Uncharacterized protein	Beta vulgaris subsp. vulgaris	3	0	2	0
A7YY28	Putative protein-lysine deacylase ABHD14B	Bos taurus	3	0	2	0
B5XGZ2	Glutathione S-transferase	Salmo salar	3	0	2	0
A0A1S3P981	Malic enzyme	Salmo salar	2	0	2	0
A0A1S3SQI0	Proteasome subunit alpha type-6	Salmo salar	2	0	2	0
B5DGE7	Betaine-homocysteine methyltransferase	Salmo salar	2	0	2	0
M4V3H0	40S ribosomal protein S4	Salmo salar	2	0	2	0
A0A0J8B6M2	Dehydrin	Beta vulgaris subsp. vulgaris	1	0	2	0
A0A1S3PRH2	cardiomyopathy-associated protein 5	Salmo salar	0	0	2	0
B5DFU6	40S ribosomal protein S13	Salmo salar	0	0	2	0
P04272	Annexin A2	Bos taurus	9	3	1	0
A5D984	Pyruvate kinase	Bos taurus	5	3	1	0
Q3SZX4	Carbonic anhydrase 3	Bos taurus	3	3	1	0
Q9BGI3	Peroxiredoxin-2	Bos taurus	8	2	1	0
P13696	Phosphatidylethanolamine-binding protein 1	Bos taurus	6	1	1	0
A0A1S3R5J0	Calsequestrin	Salmo salar	5	1	1	0
A0A1S3PR73	desmin-like	Salmo salar	4	1	1	0
B5X7T1	Troponin C, slow skeletal and cardiac muscles	Salmo salar	4	1	1	0
A0A3Q1M3L6	Ig-like domain-containing protein	Bos taurus	3	1	1	0
A0A1S3NL72	hibernation-specific plasma protein HP-55-like	Salmo salar	2	1	1	0
P24627	Lactotransferrin	Bos taurus	2	1	1	0
P01966	Hemoglobin subunit alpha	Bos taurus	1	1	1	0
B5DG30	Heat shock protein 70 isoform 3	Salmo salar	13	0	1	0
A0A0J8CM32	Adenosylhomocysteinase	Beta vulgaris subsp. vulgaris	7	0	1	0
A0A0K9QAC7	5-methyltetrahydropteroyltriglutamate--homocysteine S-methyltransferase	Spinacia oleracea	7	0	1	0
A0A0K9RB05	Lactoylglutathione lyase	Spinacia oleracea	7	0	1	0
B5DGC6	Nucleoside diphosphate kinase	Salmo salar	7	0	1	0
P11116	Galectin-1	Bos taurus	7	0	1	0
A0A1S3PM55	collagen alpha-3(VI) chain-like	Salmo salar	6	0	1	0
A0A1S3RGR3	Phosphorylase b kinase regulatory subunit	Salmo salar	6	0	1	0
F6RMV5	Leucine rich alpha-2-glycoprotein 1	Bos taurus	6	0	1	0
B5X5I8	Profilin	Salmo salar	5	0	1	0
O97680	Thioredoxin	Bos taurus	5	0	1	0
P12344	Aspartate aminotransferase, mitochondrial	Bos taurus	5	0	1	0
Q5E946	Parkinson disease protein 7 homolog	Bos taurus	5	0	1	0
Q5KR47-2	Isoform 2 of Tropomyosin alpha-3 chain	Bos taurus	5	0	1	0
A0A1S3RF10	fibrinogen gamma chain-like	Salmo salar	4	0	1	0
A0A1S3RGX6	alpha-actinin-3	Salmo salar	4	0	1	0
A0A3Q1MBG9	Perilipin 4	Bos taurus	4	0	1	0
B5XCU8	Annexin	Salmo salar	4	0	1	0
P20000	Aldehyde dehydrogenase, mitochondrial	Bos taurus	4	0	1	0
Q5E9F7	Cofilin-1	Bos taurus	4	0	1	0
A0A0J8BLI2	FAS1 domain-containing protein	Beta vulgaris subsp. vulgaris	3	0	1	0
A0A0J8EMH9	Cystatin domain-containing protein	Beta vulgaris subsp. vulgaris	3	0	1	0
A0A0K9QKR0	sucrose synthase	Spinacia oleracea	3	0	1	0
A0A1S3Q9J7	myosin-7-like	Salmo salar	3	0	1	0
A0A1S3PJX7	Malic enzyme	Salmo salar	2	0	1	0
A0A1S3PN43	60 kDa heat shock protein, mitochondrial	Salmo salar	2	0	1	0
A0A1S3RQC4	transforming growth factor-beta-induced protein ig-h3-like	Salmo salar	2	0	1	0
B5X2F0	Aspartate aminotransferase	Salmo salar	2	0	1	0
B5X8L0	Hemoglobin subunit beta	Salmo salar	2	0	1	0
E1B6Z6	Lipocalin 2	Bos taurus	2	0	1	0
F1MLX9	Guanine deaminase	Bos taurus	2	0	1	0
P17248	Tryptophan--tRNA ligase, cytoplasmic	Bos taurus	2	0	1	0
P17697	Clusterin	Bos taurus	2	0	1	0
P20456	Inositol monophosphatase 1	Bos taurus	2	0	1	0
Q3T004	Serum amyloid P-component	Bos taurus	2	0	1	0
Q3T0Q4	Nucleoside diphosphate kinase B	Bos taurus	2	0	1	0
A0A1S3R6Y8	Adenylosuccinate lyase	Salmo salar	1	0	1	0
B5XEW7	Troponin C, skeletal muscle	Salmo salar	1	0	1	0
M0QVY0	Keratin 6A	Bos taurus	1	0	1	0
A0A1S3LLW2	2-epi-5-epi-valiolone synthase-like	Salmo salar	0	0	1	0
A0A1S3N6W1	sex hormone-binding globulin-like	Salmo salar	0	0	1	0
A0A1S3NP26	putative aminopeptidase W07G4.4	Salmo salar	0	0	1	0
A0A1S3PFY6	putative aminopeptidase W07G4.4	Salmo salar	0	0	1	0
A0A1S3PRG9	complement C5	Salmo salar	0	0	1	0
A0A1S3S2I3	uncharacterized protein LOC106606767	Salmo salar	0	0	1	0
A0A1S3SY27	alpha-2-macroglobulin-like	Salmo salar	0	0	1	0
A0A1S3T4C5	nardilysin-like	Salmo salar	0	0	1	0
A7KIL2	40S ribosomal protein S18	Salmo salar	0	0	1	0
B5DGC3	60S ribosomal protein L3-like	Salmo salar	0	0	1	0
B5X4T6	aminopeptidase B	Salmo salar	0	0	1	0
B5XA77	S-(hydroxymethyl)glutathione dehydrogenase	Salmo salar	0	0	1	0
C0H9Z9	Coagulation factor XIII A chain	Salmo salar	0	0	1	0
P02663	Alpha-S2-casein	Bos taurus	0	0	1	0
A0JNJ5	Myosin light chain 1/3, skeletal muscle isoform	Bos taurus	1	3	0	0
P55052	Fatty acid-binding protein 5	Bos taurus	10	2	0	0
Q5KR49	Tropomyosin alpha-1 chain	Bos taurus	1	2	0	0
B9EP57	Troponin C, skeletal muscle	Salmo salar	11	1	0	0
C0H9B8	Trifunctional enzyme subunit beta, mitochondrial	Salmo salar	8	1	0	0
A0A1S3QS13	myomesin-1-like	Salmo salar	7	1	0	0
Q2KJ47	EH-domain containing 2	Bos taurus	7	1	0	0
B5DH06	Voltage-dependent anion channel 2-2	Salmo salar	6	1	0	0
E1BI98	Collagen type VI alpha 1 chain	Bos taurus	5	1	0	0
B5X623	Fatty acid-binding protein, heart	Salmo salar	4	1	0	0
B5XCJ8	Nucleoside diphosphate kinase	Salmo salar	4	1	0	0
O02691	3-hydroxyacyl-CoA dehydrogenase type-2	Bos taurus	4	1	0	0
A0A0J8E360	Aminotransferase class I/classII domain-containing protein	Beta vulgaris subsp. vulgaris	2	1	0	0
A0A1S3NPS0	ATP synthase subunit alpha	Salmo salar	2	1	0	0
A0A1S3QM78	myomesin-1-like	Salmo salar	2	1	0	0
P13605	Fibromodulin	Bos taurus	2	1	0	0
Q3MHK9	Fascin	Bos taurus	2	1	0	0
F6QIC1	Troponin I2, fast skeletal type	Bos taurus	1	1	0	0
O62654	Desmin	Bos taurus	1	1	0	0
P10790	Fatty acid-binding protein, heart	Bos taurus	1	1	0	0
A0A1S3QBI1	muscle-related coiled-coil protein-like	Salmo salar	0	1	0	0
B5DG83	LIM domain-binding protein 3	Salmo salar	0	1	0	0
B5X2H9	F-actin-capping protein subunit alpha	Salmo salar	0	1	0	0
A0A1S3SLB3	hydroxyacyl-coenzyme A dehydrogenase, mitochondrial	Salmo salar	10	0	0	0
A0A3S5ZPM3	6-phosphogluconate dehydrogenase, decarboxylating	Bos taurus	9	0	0	0
B5DGB5	Guanidinoacetate N-methyltransferase	Salmo salar	9	0	0	0
A0A1S3LBQ9	histone-lysine N-methyltransferase Smyd1-like	Salmo salar	8	0	0	0
B5DG94	Peptidyl-prolyl cis-trans isomerase	Salmo salar	8	0	0	0
A0A0J8E0F9	glutathione transferase	Beta vulgaris subsp. vulgaris	6	0	0	0
B5X9C6	Aldose reductase	Salmo salar	6	0	0	0
Q9LEE0	phosphopyruvate hydratase	Spinacia oleracea	6	0	0	0
Q9TS87	Transgelin	Bos taurus	6	0	0	0
A0A0J8BDD7	Ribosomal protein L7	Beta vulgaris subsp. vulgaris	5	0	0	0
A0A0J8FKL0	Ribosomal protein L6 alpha-beta domain-containing protein	Beta vulgaris subsp. vulgaris	5	0	0	0
A0A1S3LGG2	mimecan-like	Salmo salar	5	0	0	0
A0A1S3LJL5	keratin, type II cytoskeletal 8-like	Salmo salar	5	0	0	0
A0A1S3Q0S9	biotinidase-like	Salmo salar	5	0	0	0
A0A1S3SDM0	uncharacterized protein LOC106608805	Salmo salar	5	0	0	0
B5DFV1	Tropomodulin-4	Salmo salar	5	0	0	0
B5X320	Keratin, type II cytoskeletal 8	Salmo salar	5	0	0	0
Q0ZBS0	Macrophage migration inhibitory factor	Salmo salar	5	0	0	0
Q29RZ0	Acetyl-CoA acetyltransferase, mitochondrial	Bos taurus	5	0	0	0
Q2KJH6	Serpin H1	Bos taurus	5	0	0	0
Q5E9F5	Transgelin-2	Bos taurus	5	0	0	0
A0A0J8B475	Proteasome subunit alpha type	Beta vulgaris subsp. vulgaris	4	0	0	0
A0A0J8BBQ5	14-3-3 domain-containing protein	Beta vulgaris subsp. vulgaris	4	0	0	0
A0A0K9RY10	transaldolase	Spinacia oleracea	4	0	0	0
A0A1S3P782	keratin, type I cytoskeletal 18-like	Salmo salar	4	0	0	0
A0A1S3QV60	collagen alpha-1(VI) chain-like	Salmo salar	4	0	0	0
A4IFB3	Perilipin	Bos taurus	4	0	0	0
A6QLY4	Isochorismatase domain-containing protein 1	Bos taurus	4	0	0	0
B5DFW8	Phosphomannomutase	Salmo salar	4	0	0	0
B5X3Z1	Aspartate aminotransferase	Salmo salar	4	0	0	0
B5XAE0	Annexin	Salmo salar	4	0	0	0
E1BNE7	Caveolae associated protein 1	Bos taurus	4	0	0	0
F1MDS3	phosphoenolpyruvate carboxykinase (GTP)	Bos taurus	4	0	0	0
F1MYG5	Lamin A/C	Bos taurus	4	0	0	0
P33097	Aspartate aminotransferase, cytoplasmic	Bos taurus	4	0	0	0
P50227	Sulfotransferase 1A1	Bos taurus	4	0	0	0
Q0VCX2	Endoplasmic reticulum chaperone BiP	Bos taurus	4	0	0	0
Q2HJ49	Moesin	Bos taurus	4	0	0	0
Q3SZ62	Phosphoglycerate mutase 1	Bos taurus	4	0	0	0
Q3SZV7	Hemopexin	Bos taurus	4	0	0	0
Q95121	Pigment epithelium-derived factor	Bos taurus	4	0	0	0
A0A0J8B2W2	Fe2OG dioxygenase domain-containing protein	Beta vulgaris subsp. vulgaris	3	0	0	0
A0A0J8B3D2	60S ribosomal protein L4 C-terminal domain-containing protein	Beta vulgaris subsp. vulgaris	3	0	0	0
A0A0J8B3S8	Caffeoyl-CoA O-methyltransferase	Beta vulgaris subsp. vulgaris	3	0	0	0
A0A0J8B7I9	Fumarylacetoacetase-like C-terminal domain-containing protein	Beta vulgaris subsp. vulgaris	3	0	0	0
A0A0J8BGW2	Tr-type G domain-containing protein	Beta vulgaris subsp. vulgaris	3	0	0	0
A0A0J8BQR3	glutathione transferase	Beta vulgaris subsp. vulgaris	3	0	0	0
A0A0J8CL67	TCTP domain-containing protein	Beta vulgaris subsp. vulgaris	3	0	0	0
A0A0K9QA79	Proteasome subunit alpha type	Spinacia oleracea	3	0	0	0
A0A1S3KSM7	Annexin	Salmo salar	3	0	0	0
A0A1S3L929	keratin, type I cytoskeletal 13-like	Salmo salar	3	0	0	0
A0A1S3LT49	complement component C9	Salmo salar	3	0	0	0
A0A1S3MNM3	myc box-dependent-interacting protein 1-like	Salmo salar	3	0	0	0
A0A1S3MXP7	Long-chain specific acyl-CoA dehydrogenase, mitochondrial	Salmo salar	3	0	0	0
A0A1S3NIA6	myosin-6	Salmo salar	3	0	0	0
A0A1S3P0T8	desmin-like	Salmo salar	3	0	0	0
A0A1S3Q542	dehydrogenase/reductase SDR family member 7C	Salmo salar	3	0	0	0
A0A1S3QZC3	myomesin-1-like	Salmo salar	3	0	0	0
A0A1S3SRG1	enoyl-CoA hydratase	Salmo salar	3	0	0	0
A0A3Q1LPG0	Ig-like domain-containing protein	Bos taurus	3	0	0	0
A0A803KTG6	Carbohydrate kinase PfkB domain-containing protein	Chenopodium quinoa	3	0	0	0
A0A803LV72	Actin	Chenopodium quinoa	3	0	0	0
A4FV37	Caveolae-associated protein 3	Bos taurus	3	0	0	0
A6QNS6	NID1 protein	Bos taurus	3	0	0	0
A7Z014	TKT protein	Bos taurus	3	0	0	0
B5DG29	Medium-chain specific acyl-CoA dehydrogenase, mitochondrial	Salmo salar	3	0	0	0
B5X603	Myoglobin	Salmo salar	3	0	0	0
B5X633	Fatty acid-binding protein, heart	Salmo salar	3	0	0	0
B5X6F3	Mimecan	Salmo salar	3	0	0	0
F1MF97	Nidogen 2	Bos taurus	3	0	0	0
F1MVK1	Complement C4 gamma chain	Bos taurus	3	0	0	0
F6QEU6	phosphoglucomutase (alpha-D-glucose-1,6-bisphosphate-dependent)	Bos taurus	3	0	0	0
F6QH94	Protein disulfide-isomerase A6	Bos taurus	3	0	0	0
O97764	Zeta-crystallin	Bos taurus	3	0	0	0
P07107	Acyl-CoA-binding protein	Bos taurus	3	0	0	0
P63103	14-3-3 protein zeta/delta	Bos taurus	3	0	0	0
P80311	Peptidyl-prolyl cis-trans isomerase B	Bos taurus	3	0	0	0
P81623	Endoplasmic reticulum resident protein 29	Bos taurus	3	0	0	0
Q0VCK0	Bifunctional purine biosynthesis protein ATIC	Bos taurus	3	0	0	0
Q29RK1	Citrate synthase, mitochondrial	Bos taurus	3	0	0	0
Q2UVX4	Complement C3	Bos taurus	3	0	0	0
Q3MHL4	Adenosylhomocysteinase	Bos taurus	3	0	0	0
Q3SZB7	Fructose-1,6-bisphosphatase 1	Bos taurus	3	0	0	0
Q3ZBD3	Pterin-4-alpha-carbinolamine dehydratase	Bos taurus	3	0	0	0
Q3ZBG0	Proteasome subunit alpha type-7	Bos taurus	3	0	0	0
Q3ZCH0	Stress-70 protein, mitochondrial	Bos taurus	3	0	0	0
Q3ZCH9	Haloacid dehalogenase-like hydrolase domain-containing protein 2	Bos taurus	3	0	0	0
Q3ZCJ2	Aldo-keto reductase family 1 member A1	Bos taurus	3	0	0	0
Q58D34	Peptidase inhibitor 16	Bos taurus	3	0	0	0
Q58DK5	Delta-aminolevulinic acid dehydratase	Bos taurus	3	0	0	0
Q5E947	Peroxiredoxin-1	Bos taurus	3	0	0	0
Q5KR48-2	Isoform 2 of Tropomyosin beta chain	Bos taurus	3	0	0	0
A0A0J8B2F5	NADP-dependent oxidoreductase domain-containing protein	Beta vulgaris subsp. vulgaris	2	0	0	0
A0A0J8B2L2	KH type-2 domain-containing protein	Beta vulgaris subsp. vulgaris	2	0	0	0
A0A0J8B3Q2	3-isopropylmalate dehydratase	Beta vulgaris subsp. vulgaris	2	0	0	0
A0A0J8B5L8	NAD(P)H dehydrogenase (quinone)	Beta vulgaris subsp. vulgaris	2	0	0	0
A0A0J8B5T5	NAD(P)H dehydrogenase (quinone)	Beta vulgaris subsp. vulgaris	2	0	0	0
A0A0J8B6D7	Phosphomannomutase	Beta vulgaris subsp. vulgaris	2	0	0	0
A0A0J8B744	Carbonic anhydrase	Beta vulgaris subsp. vulgaris	2	0	0	0
A0A0J8BD51	40S ribosomal protein S19	Beta vulgaris subsp. vulgaris	2	0	0	0
A0A0J8BEJ9	Pectinesterase	Beta vulgaris subsp. vulgaris	2	0	0	0
A0A0J8BM28	Nitrile-specifier protein 5	Beta vulgaris subsp. vulgaris	2	0	0	0
A0A0J8C0U2	Bet v I/Major latex protein domain-containing protein	Beta vulgaris subsp. vulgaris	2	0	0	0
A0A0J8CTT4	Dihydrolipoyl dehydrogenase	Beta vulgaris subsp. vulgaris	2	0	0	0
A0A0J8CV90	EF-hand domain-containing protein	Beta vulgaris subsp. vulgaris	2	0	0	0
A0A0J8E6N8	Proteasome subunit alpha type	Beta vulgaris subsp. vulgaris	2	0	0	0
A0A0J8E8A5	transketolase	Beta vulgaris subsp. vulgaris	2	0	0	0
A0A0J8EH11	Acetyl-CoA C-acetyltransferase	Beta vulgaris subsp. vulgaris	2	0	0	0
A0A0K9Q6K5	RanBD1 domain-containing protein	Spinacia oleracea	2	0	0	0
A0A0K9QMG7	superoxide dismutase	Spinacia oleracea	2	0	0	0
A0A0K9QML8	Peroxidase	Spinacia oleracea	2	0	0	0
A0A0K9QUL4	Aminotransferase class I/classII domain-containing protein	Spinacia oleracea	2	0	0	0
A0A0K9QZP6	Histidine kinase/HSP90-like ATPase domain-containing protein	Spinacia oleracea	2	0	0	0
A0A0K9RAV7	Isocitrate dehydrogenase [NADP]	Spinacia oleracea	2	0	0	0
A0A0K9RF80	formate--tetrahydrofolate ligase	Spinacia oleracea	2	0	0	0
A0A0K9RP56	FAD/NAD(P)-binding domain-containing protein	Spinacia oleracea	2	0	0	0
A0A0K9RPF9	RRM domain-containing protein	Spinacia oleracea	2	0	0	0
A0A0K9RUW5	Glutamine synthetase	Spinacia oleracea	2	0	0	0
A0A0K9RXI4	Ketol-acid reductoisomerase	Spinacia oleracea	2	0	0	0
A0A1S3KJ89	carnitine O-palmitoyltransferase 2, mitochondrial	Salmo salar	2	0	0	0
A0A1S3LBJ0	phosphopyruvate hydratase	Salmo salar	2	0	0	0
A0A1S3LV03	lysosome membrane protein 2-like	Salmo salar	2	0	0	0
A0A1S3MJL1	actin, alpha cardiac muscle 1-like	Salmo salar	2	0	0	0
A0A1S3NFJ7	protein ADP-ribosylarginine hydrolase-like	Salmo salar	2	0	0	0
A0A1S3NY58	Calsequestrin	Salmo salar	2	0	0	0
A0A1S3P308	myomesin-3-like	Salmo salar	2	0	0	0
A0A1S3P3Z9	ATP-dependent 6-phosphofructokinase	Salmo salar	2	0	0	0
A0A1S3P8R4	Calcium-transporting ATPase	Salmo salar	2	0	0	0
A0A1S3PMW3	nebulin	Salmo salar	2	0	0	0
A0A1S3QAS8	myosin-6-like	Salmo salar	2	0	0	0
A0A1S3QHY2	alpha-actinin-2-like	Salmo salar	2	0	0	0
A0A1S3QS28	alpha-actinin-2-like	Salmo salar	2	0	0	0
A0A1S3QUE6	nebulin-like	Salmo salar	2	0	0	0
A0A1S3R410	hemoglobin subunit beta-like	Salmo salar	2	0	0	0
A0A1S3RB15	cytochrome b-c1 complex subunit 2, mitochondrial-like	Salmo salar	2	0	0	0
A0A1S3SDB6	NADH dehydrogenase [ubiquinone] iron-sulfur protein 2, mitochondrial	Salmo salar	2	0	0	0
A0A1S3T2Z1	LOW QUALITY PROTEIN: ryanodine receptor 1-like	Salmo salar	2	0	0	0
A0A3Q1LPQ6	Tropomyosin 1	Bos taurus	2	0	0	0
A0A3S5ZPB0	Fructose-bisphosphate aldolase	Bos taurus	2	0	0	0
A0A3S5ZPF7	Phosphoserine aminotransferase	Bos taurus	2	0	0	0
A0A803KY75	Peroxidase	Chenopodium quinoa	2	0	0	0
A0A803LW92	Histidine kinase/HSP90-like ATPase domain-containing protein	Chenopodium quinoa	2	0	0	0
A0A803LW97	FAD/NAD(P)-binding domain-containing protein	Chenopodium quinoa	2	0	0	0
A0A803MI93	Glyceraldehyde-3-phosphate dehydrogenase	Chenopodium quinoa	2	0	0	0
A0A803NBM6	Lactoylglutathione lyase	Chenopodium quinoa	2	0	0	0
A0A803NE21	Uncharacterized protein	Chenopodium quinoa	2	0	0	0
A0JN43	Extended synaptotagmin 1	Bos taurus	2	0	0	0
A7MBJ5	Cullin-associated NEDD8-dissociated protein 1	Bos taurus	2	0	0	0
B5DG86	Troponin C fast	Salmo salar	2	0	0	0
B5DGG6	Ubiquinol-cytochrome c reductase core protein 2	Salmo salar	2	0	0	0
B5DGT1	Myosin, light polypeptide 3-1	Salmo salar	2	0	0	0
B5DH05	Voltage-dependent anion channel 2-1	Salmo salar	2	0	0	0
B5U9U9	Cysteine synthase	Spinacia oleracea	2	0	0	0
B5X304	Probable aminopeptidase NPEPL1	Salmo salar	2	0	0	0
B5X4I4	Methylmalonate-semialdehyde dehydrogenase	Salmo salar	2	0	0	0
B5X746	Hemoglobin subunit alpha-4	Salmo salar	2	0	0	0
B5X7M2	Nuclear transport factor 2	Salmo salar	2	0	0	0
B5X7Q6	Electron transfer flavoprotein subunit alpha	Salmo salar	2	0	0	0
B5X862	CDGSH iron sulfur domain-containing protein 1	Salmo salar	2	0	0	0
B5X8F5	Peptidyl-prolyl cis-trans isomerase	Salmo salar	2	0	0	0
B5XA49	Complex III subunit 9	Salmo salar	2	0	0	0
B5XDM0	ATP synthase subunit O, mitochondrial	Salmo salar	2	0	0	0
B5XGJ2	Translationally-controlled tumor protein	Salmo salar	2	0	0	0
E1BBY7	Heat shock 70 kDa protein 4	Bos taurus	2	0	0	0
E1BFV0	Karyopherin subunit beta 1	Bos taurus	2	0	0	0
E1BP91	Aminopeptidase	Bos taurus	2	0	0	0
F1MD77	Laminin subunit gamma 1	Bos taurus	2	0	0	0
F1MKG2	Collagen type VI alpha 2 chain	Bos taurus	2	0	0	0
F1MKS5	Histidine rich glycoprotein	Bos taurus	2	0	0	0
F1MQ37	Myosin heavy chain 9	Bos taurus	2	0	0	0
F1MUP9	Vesicle amine transport 1	Bos taurus	2	0	0	0
F1MY85	Complement C5	Bos taurus	2	0	0	0
F1N0E6	von Willebrand factor A domain containing 5A	Bos taurus	2	0	0	0
F1N2Y2	Collagen type V alpha 2 chain	Bos taurus	2	0	0	0
F2Z4F5	Dipeptidyl peptidase 3	Bos taurus	2	0	0	0
F6QQ60	Tropomyosin 4	Bos taurus	2	0	0	0
G8JKW7	Endopin 2	Bos taurus	2	0	0	0
H7BWW0	Coronin	Bos taurus	2	0	0	0
O77834	Peroxiredoxin-6	Bos taurus	2	0	0	0
P00515	cAMP-dependent protein kinase type II-alpha regulatory subunit	Bos taurus	2	0	0	0
P01017	Angiotensinogen	Bos taurus	2	0	0	0
P08728	Keratin, type I cytoskeletal 19	Bos taurus	2	0	0	0
P10096	Glyceraldehyde-3-phosphate dehydrogenase	Bos taurus	2	0	0	0
P10462	Protein S100-A2	Bos taurus	2	0	0	0
P19858	L-lactate dehydrogenase A chain	Bos taurus	2	0	0	0
P28800	Alpha-2-antiplasmin	Bos taurus	2	0	0	0
P33672	Proteasome subunit beta type-3	Bos taurus	2	0	0	0
P42899	60S acidic ribosomal protein P2	Bos taurus	2	0	0	0
P62248	Myeloid-derived growth factor	Bos taurus	2	0	0	0
P68401	Platelet-activating factor acetylhydrolase IB subunit alpha2	Bos taurus	2	0	0	0
Q08E58	Tubulin tyrosine ligase like 12	Bos taurus	2	0	0	0
Q1RMX7	N-acetylneuraminate synthase	Bos taurus	2	0	0	0
Q29W12	ISG15-like protein	Salmo salar	2	0	0	0
Q2HJ57	Coactosin-like protein	Bos taurus	2	0	0	0
Q2KIT0	Protein HP-20 homolog	Bos taurus	2	0	0	0
Q2NKY7	Septin-2	Bos taurus	2	0	0	0
Q2YDE4	Proteasome subunit alpha type-6	Bos taurus	2	0	0	0
Q32KP9	Nuclear transport factor 2	Bos taurus	2	0	0	0
Q32LE5	Isoaspartyl peptidase/L-asparaginase	Bos taurus	2	0	0	0
Q3MHR7	Actin-related protein 2/3 complex subunit 2	Bos taurus	2	0	0	0
Q3SX44	N(G),N(G)-dimethylarginine dimethylaminohydrolase 2	Bos taurus	2	0	0	0
Q3SYU2	Elongation factor 2	Bos taurus	2	0	0	0
Q3T108	Proteasome subunit beta type-4	Bos taurus	2	0	0	0
Q3T114	2-iminobutanoate/2-iminopropanoate deaminase	Bos taurus	2	0	0	0
Q5E9B7	Chloride intracellular channel protein 1	Bos taurus	2	0	0	0
Q5EA79	Galactose mutarotase	Bos taurus	2	0	0	0
Q8QHK5	protein deglycase	Salmo salar	2	0	0	0
Q92176	Coronin-1A	Bos taurus	2	0	0	0
Q95M18	Endoplasmin	Bos taurus	2	0	0	0
Q9GMB8	Serine--tRNA ligase, cytoplasmic	Bos taurus	2	0	0	0
A0A0J7YLM1	Elongation factor Tu (Fragment)	Beta vulgaris subsp. vulgaris	1	0	0	0
A0A0J8B1E8	50S ribosomal protein L5, chloroplastic	Beta vulgaris subsp. vulgaris	1	0	0	0
A0A0J8B2U4	Prolyl endopeptidase	Beta vulgaris subsp. vulgaris	1	0	0	0
A0A0J8B6B4	Beta-glucosidase	Beta vulgaris subsp. vulgaris	1	0	0	0
A0A0J8B746	Methylthioribose-1-phosphate isomerase	Beta vulgaris subsp. vulgaris	1	0	0	0
A0A0J8B7W0	Glutaredoxin domain-containing protein	Beta vulgaris subsp. vulgaris	1	0	0	0
A0A0J8B7Z9	Uncharacterized protein	Beta vulgaris subsp. vulgaris	1	0	0	0
A0A0J8B8N3	Proteasome subunit beta	Beta vulgaris subsp. vulgaris	1	0	0	0
A0A0J8B8V5	malate dehydrogenase	Beta vulgaris subsp. vulgaris	1	0	0	0
A0A0J8B8Y7	Glutaredoxin-dependent peroxiredoxin	Beta vulgaris subsp. vulgaris	1	0	0	0
A0A0J8B972	ATP synthase subunit d, mitochondrial	Beta vulgaris subsp. vulgaris	1	0	0	0
A0A0J8B9E3	PCI domain-containing protein	Beta vulgaris subsp. vulgaris	1	0	0	0
A0A0J8B9V6	Dienelactone hydrolase domain-containing protein	Beta vulgaris subsp. vulgaris	1	0	0	0
A0A0J8B9W4	Aspergillus nuclease S1	Beta vulgaris subsp. vulgaris	1	0	0	0
A0A0J8BAM8	Uncharacterized protein	Beta vulgaris subsp. vulgaris	1	0	0	0
A0A0J8BAX7	Formate dehydrogenase, mitochondrial	Beta vulgaris subsp. vulgaris	1	0	0	0
A0A0J8BBC3	HMA domain-containing protein	Beta vulgaris subsp. vulgaris	1	0	0	0
A0A0J8BBX9	T-complex protein 1 subunit delta	Beta vulgaris subsp. vulgaris	1	0	0	0
A0A0J8BCW0	40S ribosomal protein S8	Beta vulgaris subsp. vulgaris	1	0	0	0
A0A0J8BD59	Glutathione peroxidase	Beta vulgaris subsp. vulgaris	1	0	0	0
A0A0J8BD98	Ultraviolet-B receptor UVR8	Beta vulgaris subsp. vulgaris	1	0	0	0
A0A0J8BDD0	Thioredoxin domain-containing protein	Beta vulgaris subsp. vulgaris	1	0	0	0
A0A0J8BDJ6	NADP-dependent oxidoreductase domain-containing protein	Beta vulgaris subsp. vulgaris	1	0	0	0
A0A0J8BDS4	Branched-chain-amino-acid aminotransferase-like protein 1	Beta vulgaris subsp. vulgaris	1	0	0	0
A0A0J8BES3	methenyltetrahydrofolate cyclohydrolase	Beta vulgaris subsp. vulgaris	1	0	0	0
A0A0J8BHE5	Ferritin	Beta vulgaris subsp. vulgaris	1	0	0	0
A0A0J8BW84	Inositol-1-monophosphatase	Beta vulgaris subsp. vulgaris	1	0	0	0
A0A0J8CB59	Uncharacterized protein	Beta vulgaris subsp. vulgaris	1	0	0	0
A0A0J8CBR1	Uncharacterized protein	Beta vulgaris subsp. vulgaris	1	0	0	0
A0A0J8CFG6	phosphopyruvate hydratase	Beta vulgaris subsp. vulgaris	1	0	0	0
A0A0J8CI37	PCI domain-containing protein	Beta vulgaris subsp. vulgaris	1	0	0	0
A0A0J8CKT8	Enhancer of mRNA-decapping protein 4 WD40 repeat region domain-containing protein	Beta vulgaris subsp. vulgaris	1	0	0	0
A0A0J8CM87	26S proteasome non-ATPase regulatory subunit 1 homolog	Beta vulgaris subsp. vulgaris	1	0	0	0
A0A0J8CQH5	Ribosomal protein L19/L19e domain-containing protein	Beta vulgaris subsp. vulgaris	1	0	0	0
A0A0J8CS67	Ribosomal protein S7 domain-containing protein	Beta vulgaris subsp. vulgaris	1	0	0	0
A0A0J8CS77	ACT domain-containing protein	Beta vulgaris subsp. vulgaris	1	0	0	0
A0A0J8DSE5	Uncharacterized protein (Fragment)	Beta vulgaris subsp. vulgaris	1	0	0	0
A0A0J8DVG4	GST C-terminal domain-containing protein	Beta vulgaris subsp. vulgaris	1	0	0	0
A0A0J8DW49	Alpha/beta hydrolase fold-3 domain-containing protein	Beta vulgaris subsp. vulgaris	1	0	0	0
A0A0J8DX57	Peptidase A1 domain-containing protein	Beta vulgaris subsp. vulgaris	1	0	0	0
A0A0J8DZ88	NADH:flavin oxidoreductase/NADH oxidase N-terminal domain-containing protein	Beta vulgaris subsp. vulgaris	1	0	0	0
A0A0J8E3G3	Tubulin alpha chain	Beta vulgaris subsp. vulgaris	1	0	0	0
A0A0J8F9V0	DNA damage-inducible protein 1	Beta vulgaris subsp. vulgaris	1	0	0	0
A0A0J8FEH2	AAA+ ATPase domain-containing protein	Beta vulgaris subsp. vulgaris	1	0	0	0
A0A0J8FG58	Methanethiol oxidase	Beta vulgaris subsp. vulgaris	1	0	0	0
A0A0J8FJ23	transketolase	Beta vulgaris subsp. vulgaris	1	0	0	0
A0A0J8FP32	60S ribosomal protein L35	Beta vulgaris subsp. vulgaris	1	0	0	0
A0A0K9Q7T6	S1 motif domain-containing protein	Spinacia oleracea	1	0	0	0
A0A0K9Q8I4	Lipocalin/cytosolic fatty-acid binding domain-containing protein	Spinacia oleracea	1	0	0	0
A0A0K9QAK5	DUF642 domain-containing protein	Spinacia oleracea	1	0	0	0
A0A0K9QCI3	Coatomer subunit gamma	Spinacia oleracea	1	0	0	0
A0A0K9QCP7	Triose-phosphate isomerase	Spinacia oleracea	1	0	0	0
A0A0K9QCX4	Glycylpeptide N-tetradecanoyltransferase	Spinacia oleracea	1	0	0	0
A0A0K9QFM3	Pyrophosphate--fructose 6-phosphate 1-phosphotransferase subunit alpha	Spinacia oleracea	1	0	0	0
A0A0K9QHS2	Uncharacterized protein	Spinacia oleracea	1	0	0	0
A0A0K9QI65	U6 snRNA-associated Sm-like protein LSm3	Spinacia oleracea	1	0	0	0
A0A0K9QJL1	X8 domain-containing protein	Spinacia oleracea	1	0	0	0
A0A0K9QJL6	Glyceraldehyde-3-phosphate dehydrogenase	Spinacia oleracea	1	0	0	0
A0A0K9QKB2	Xylose isomerase	Spinacia oleracea	1	0	0	0
A0A0K9QKK7	Peptidase M24 domain-containing protein	Spinacia oleracea	1	0	0	0
A0A0K9QML5	Fibronectin type III-like domain-containing protein	Spinacia oleracea	1	0	0	0
A0A0K9QRD6	Reactive Intermediate Deaminase A, chloroplastic	Spinacia oleracea	1	0	0	0
A0A0K9QTU9	HP domain-containing protein	Spinacia oleracea	1	0	0	0
A0A0K9QUR9	Coatomer subunit alpha	Spinacia oleracea	1	0	0	0
A0A0K9QX43	Pectinesterase	Spinacia oleracea	1	0	0	0
A0A0K9QX82	Malic enzyme	Spinacia oleracea	1	0	0	0
A0A0K9R0Y9	Thioredoxin domain-containing protein	Spinacia oleracea	1	0	0	0
A0A0K9R2X5	Eukaryotic translation initiation factor 3 subunit B	Spinacia oleracea	1	0	0	0
A0A0K9R870	UDP-arabinopyranose mutase	Spinacia oleracea	1	0	0	0
A0A0K9RAV5	Peptidyl-prolyl cis-trans isomerase	Spinacia oleracea	1	0	0	0
A0A0K9REU1	Carboxypeptidase	Spinacia oleracea	1	0	0	0
A0A0K9RG25	Glutaminyl-peptide cyclotransferase	Spinacia oleracea	1	0	0	0
A0A0K9RHQ3	Vps53 N-terminal domain-containing protein	Spinacia oleracea	1	0	0	0
A0A0K9RJW8	14-3-3 domain-containing protein	Spinacia oleracea	1	0	0	0
A0A0K9RK16	TATA-binding protein interacting (TIP20) domain-containing protein	Spinacia oleracea	1	0	0	0
A0A0K9RKF6	Phospholipase D	Spinacia oleracea	1	0	0	0
A0A0K9RLP0	D-3-phosphoglycerate dehydrogenase	Spinacia oleracea	1	0	0	0
A0A0K9RPL3	dihydroxy-acid dehydratase	Spinacia oleracea	1	0	0	0
A0A0K9RSM1	ATP citrate synthase	Spinacia oleracea	1	0	0	0
A0A0K9RT83	Uncharacterized protein	Spinacia oleracea	1	0	0	0
A0A0K9RWS8	V-type proton ATPase subunit C	Spinacia oleracea	1	0	0	0
A0A0K9RYN2	Succinate--CoA ligase [ADP-forming] subunit beta, mitochondrial	Spinacia oleracea	1	0	0	0
A0A0K9S481	Pyruvate kinase	Spinacia oleracea	1	0	0	0
A0A1S3KN41	troponin I, fast skeletal muscle-like	Salmo salar	1	0	0	0
A0A1S3KSJ2	troponin T, cardiac muscle isoforms-like	Salmo salar	1	0	0	0
A0A1S3M169	collagen alpha-1(VI) chain-like	Salmo salar	1	0	0	0
A0A1S3ME06	spermidine synthase	Salmo salar	1	0	0	0
A0A1S3MJX7	L-lactate dehydrogenase	Salmo salar	1	0	0	0
A0A1S3MQE7	dermatopontin-like	Salmo salar	1	0	0	0
A0A1S3MYT3	troponin T, cardiac muscle-like isoform X2	Salmo salar	1	0	0	0
A0A1S3N7Q2	uncharacterized protein LOC106577517	Salmo salar	1	0	0	0
A0A1S3NFH3	polymerase I and transcript release factor	Salmo salar	1	0	0	0
A0A1S3NYH3	collagen alpha-1(XXVIII) chain-like	Salmo salar	1	0	0	0
A0A1S3PF23	creatine kinase	Salmo salar	1	0	0	0
A0A1S3PPN5	Calsequestrin	Salmo salar	1	0	0	0
A0A1S3Q9J0	leukocyte elastase inhibitor-like	Salmo salar	1	0	0	0
A0A1S3QCR9	myosin heavy chain, fast skeletal muscle-like	Salmo salar	1	0	0	0
A0A1S3QF01	collagen alpha-2(VI) chain-like	Salmo salar	1	0	0	0
A0A1S3QG66	collagen alpha-2(VI) chain-like	Salmo salar	1	0	0	0
A0A1S3QWL9	collagen alpha-1(VIII) chain-like	Salmo salar	1	0	0	0
A0A1S3R7R0	Calcium-transporting ATPase	Salmo salar	1	0	0	0
A0A1S3RHA0	argininosuccinate lyase	Salmo salar	1	0	0	0
A0A1S3RNK4	Acetyltransferase component of pyruvate dehydrogenase complex	Salmo salar	1	0	0	0
A0A1S3SJN6	cytochrome b-c1 complex subunit 2, mitochondrial-like	Salmo salar	1	0	0	0
A0A1S3SUZ0	MICOS complex subunit MIC60	Salmo salar	1	0	0	0
A0A1S3SV91	Long-chain-fatty-acid--CoA ligase	Salmo salar	1	0	0	0
A0A3Q1LFZ6	Tropomyosin 1	Bos taurus	1	0	0	0
A0A3Q1MKY2	Thioredoxin domain-containing protein 17	Bos taurus	1	0	0	0
A0A3Q1NC75	Calumenin	Bos taurus	1	0	0	0
A0A3Q1NI96	Ig-like domain-containing protein	Bos taurus	1	0	0	0
A0A3Q1NKP5	Actin beta like 2	Bos taurus	1	0	0	0
A0A803KPF8	shikimate dehydrogenase (NADP(+))	Chenopodium quinoa	1	0	0	0
A0A803KPL0	Cysteine synthase	Chenopodium quinoa	1	0	0	0
A0A803KPS0	ribose-5-phosphate isomerase	Chenopodium quinoa	1	0	0	0
A0A803KSR0	TOM1-like protein 2	Chenopodium quinoa	1	0	0	0
A0A803KY58	Uncharacterized protein	Chenopodium quinoa	1	0	0	0
A0A803L1Z8	Heat shock protein 70	Chenopodium quinoa	1	0	0	0
A0A803LQ99	Histidine kinase/HSP90-like ATPase domain-containing protein	Chenopodium quinoa	1	0	0	0
A0A803LSE6	U-box domain-containing protein	Chenopodium quinoa	1	0	0	0
A0A803LV73	Actin	Chenopodium quinoa	1	0	0	0
A0A803LW90	Polygalacturonase	Chenopodium quinoa	1	0	0	0
A0A803LYA8	RRM domain-containing protein	Chenopodium quinoa	1	0	0	0
A0A803M0F1	V-type proton ATPase subunit C	Chenopodium quinoa	1	0	0	0
A0A803M815	L-ascorbate peroxidase	Chenopodium quinoa	1	0	0	0
A0A803MC62	Proline iminopeptidase	Chenopodium quinoa	1	0	0	0
A0A803MJP4	Superoxide dismutase	Chenopodium quinoa	1	0	0	0
A0A803MK43	Ferritin	Chenopodium quinoa	1	0	0	0
A0A803MVS5	V-type proton ATPase catalytic subunit A	Chenopodium quinoa	1	0	0	0
A0A803MVS7	Dihydroorotate dehydrogenase domain-containing protein	Chenopodium quinoa	1	0	0	0
A0A803N1S5	CoA carboxyltransferase C-terminal domain-containing protein	Chenopodium quinoa	1	0	0	0
A0A803N3B0	5-methyltetrahydropteroyltriglutamate--homocysteine S-methyltransferase	Chenopodium quinoa	1	0	0	0
A0JN39	Coatomer subunit beta	Bos taurus	1	0	0	0
A1A4J1	ATP-dependent 6-phosphofructokinase, liver type	Bos taurus	1	0	0	0
A2I7N1	Serpin A3-5	Bos taurus	1	0	0	0
A2VDN8	Coronin	Bos taurus	1	0	0	0
A5PK65	D-dopachrome decarboxylase	Bos taurus	1	0	0	0
A6QLZ0	Galectin	Bos taurus	1	0	0	0
A6QNJ7	PGM5 protein	Bos taurus	1	0	0	0
A7MB21	FERM domain containing kindlin 2	Bos taurus	1	0	0	0
A7MBH9	G protein subunit alpha i2	Bos taurus	1	0	0	0
A7MBI6	GLOD4 protein	Bos taurus	1	0	0	0
A7YW98	Arginine--tRNA ligase, cytoplasmic	Bos taurus	1	0	0	0
B5DFX0	slow Troponin T family-like	Salmo salar	1	0	0	0
B5DFX3	Guanine Nucleotide-binding protein subunit beta-2-like 1	Salmo salar	1	0	0	0
B5DGI9	Heat shock protein beta-11	Salmo salar	1	0	0	0
B5DGK3	Cytochrome c oxidase subunit 5B, mitochondrial	Salmo salar	1	0	0	0
B5DGQ4	Eukaryotic translation initiation factor 5A	Salmo salar	1	0	0	0
B5DGT9	Phosphoglycerate mutase	Salmo salar	1	0	0	0
B5DH07	Voltage-dependent anion channel 2-3	Salmo salar	1	0	0	0
B5X0U6	Phosphoglycerate kinase	Salmo salar	1	0	0	0
B5X1A1	Probable isovaleryl-CoA dehydrogenase	Salmo salar	1	0	0	0
B5X2G6	Isovaleryl-CoA dehydrogenase, mitochondrial	Salmo salar	1	0	0	0
B5X311	Elongation factor 1-gamma	Salmo salar	1	0	0	0
B5X3I8	Carbonic anhydrase	Salmo salar	1	0	0	0
B5X672	Pentraxin family member	Salmo salar	1	0	0	0
B5X6M7	Thioredoxin	Salmo salar	1	0	0	0
B5X858	NADH dehydrogenase [ubiquinone] flavoprotein 2, mitochondrial	Salmo salar	1	0	0	0
B5X9F8	Proteasome subunit alpha type	Salmo salar	1	0	0	0
B5XCJ3	NADH dehydrogenase [ubiquinone] 1 alpha subcomplex subunit 10, mitochondrial	Salmo salar	1	0	0	0
B5XE45	Myosin regulatory light chain 2, ventricular/cardiac muscle isoform	Salmo salar	1	0	0	0
B5XEI6	Annexin	Salmo salar	1	0	0	0
B5XFE4	Heat shock protein beta-11	Salmo salar	1	0	0	0
B9ELX2	NADH dehydrogenase 1 alpha subcomplex subunit 4	Salmo salar	1	0	0	0
B9EMN2	NADH dehydrogenase [ubiquinone] 1 beta subcomplex subunit 3	Salmo salar	1	0	0	0
B9EPT4	Peptidyl-prolyl cis-trans isomerase	Salmo salar	1	0	0	0
C0H715	ATP synthase subunit d, mitochondrial	Salmo salar	1	0	0	0
C0H789	Hemoglobin subunit alpha-4	Salmo salar	1	0	0	0
C0H7F7	ATP synthase subunit	Salmo salar	1	0	0	0
C0HAI2	L-lactate dehydrogenase	Salmo salar	1	0	0	0
C0HAT9	Parvalbumin	Salmo salar	1	0	0	0
C0HAW1	3-hydroxyisobutyryl-CoA hydrolase	Salmo salar	1	0	0	0
E1B9H1	Tubulointerstitial nephritis antigen like 1	Bos taurus	1	0	0	0
E1B9H3	Cell cycle and apoptosis regulator 2	Bos taurus	1	0	0	0
E1BD64	Mitochondrial pyruvate carrier	Bos taurus	1	0	0	0
E1BDK6	Laminin, beta 2 (laminin S)	Bos taurus	1	0	0	0
E1BF81	Corticosteroid-binding globulin	Bos taurus	1	0	0	0
E1BH06	Complement component 4A	Bos taurus	1	0	0	0
E1BM12	Spermidine synthase	Bos taurus	1	0	0	0
F1MNI4	RAB5B, member RAS onco family	Bos taurus	1	0	0	0
F1MNK0	BCL2 like 13	Bos taurus	1	0	0	0
F1MU34	Aminopeptidase	Bos taurus	1	0	0	0
F1MVX2	Glutathione S-transferase LANCL1	Bos taurus	1	0	0	0
F1N120	Latexin	Bos taurus	1	0	0	0
F1N206	Dihydrolipoyl dehydrogenase	Bos taurus	1	0	0	0
F1N3P2	Ubiquitin carboxyl-terminal hydrolase	Bos taurus	1	0	0	0
F6Q8A8	Nucleobindin 2	Bos taurus	1	0	0	0
F6R4P6	Serpin family D member 1	Bos taurus	1	0	0	0
F6RFP6	Basigin	Bos taurus	1	0	0	0
G3MZI7	Collagen type V alpha 1 chain	Bos taurus	1	0	0	0
G3N2L2	Reticulocalbin 1	Bos taurus	1	0	0	0
O46375	Transthyretin	Bos taurus	1	0	0	0
P00921	Carbonic anhydrase 2	Bos taurus	1	0	0	0
P01252	Prothymosin alpha	Bos taurus	1	0	0	0
P02633	Protein S100-G	Bos taurus	1	0	0	0
P02638	Protein S100-B	Bos taurus	1	0	0	0
P05630	ATP synthase subunit delta, mitochondrial	Bos taurus	1	0	0	0
P07688	Cathepsin B	Bos taurus	1	0	0	0
P10881	Lupus La protein homolog	Bos taurus	1	0	0	0
P21793	Decorin	Bos taurus	1	0	0	0
P26201	Platelet glycoprotein 4	Bos taurus	1	0	0	0
P35705	Thioredoxin-dependent peroxide reductase, mitochondrial	Bos taurus	1	0	0	0
P41541	General vesicular transport factor p115	Bos taurus	1	0	0	0
P60902	Protein S100-A10	Bos taurus	1	0	0	0
P68530	Cytochrome c oxidase subunit 2	Bos taurus	1	0	0	0
P79132	Caveolin-1	Bos taurus	1	0	0	0
P81287	Annexin A5	Bos taurus	1	0	0	0
P81644	Apolipoprotein A-II	Bos taurus	1	0	0	0
Q06B21	slow Myosin light chain 1	Salmo salar	1	0	0	0
Q09TE3	Insulin-like growth factor binding protein acid labile subunit	Bos taurus	1	0	0	0
Q0VCG3	Parvalbumin alpha	Bos taurus	1	0	0	0
Q0VD53	Vacuolar protein sorting-associated protein 26A	Bos taurus	1	0	0	0
Q2HJG5	Vacuolar protein sorting-associated protein 35	Bos taurus	1	0	0	0
Q2KIX7	Protein HP-25 homolog 1	Bos taurus	1	0	0	0
Q2KJ25	26S proteasome non-ATPase regulatory subunit 12	Bos taurus	1	0	0	0
Q2KJH9	4-trimethylaminobutyraldehyde dehydrogenase	Bos taurus	1	0	0	0
Q2NKR5	Adiposis regulatory factor	Bos taurus	1	0	0	0
Q2NL00	Glutathione S-transferase theta-1	Bos taurus	1	0	0	0
Q3SWY2	Integrin-linked protein kinase	Bos taurus	1	0	0	0
Q3T0K2	T-complex protein 1 subunit gamma	Bos taurus	1	0	0	0
Q3T0X5	Proteasome subunit alpha type-1	Bos taurus	1	0	0	0
Q3T0Y1	Ubiquitin thioesterase	Bos taurus	1	0	0	0
Q58D62	Fetuin-B	Bos taurus	1	0	0	0
Q58DU5	Proteasome subunit alpha type-3	Bos taurus	1	0	0	0
Q59A32	Trifunctional purine biosynthetic protein adenosine-3	Bos taurus	1	0	0	0
Q5E9M1	PRA1 family protein 3	Bos taurus	1	0	0	0
Q66WT7	Caveolin-2	Bos taurus	1	0	0	0
Q6EWQ7	Eukaryotic translation initiation factor 5A-1	Bos taurus	1	0	0	0
Q78BU2	Actin alpha 1-1	Salmo salar	1	0	0	0
Q9TT94	Stearoyl-CoA desaturase	Bos taurus	1	0	0	0
Q9XSA7	Chloride intracellular channel protein 4	Bos taurus	1	0	0	0
